# Strain-level identification of bacterial tomato pathogens directly from metagenomic sequences

**DOI:** 10.1101/777706

**Authors:** Marco E. Mechan Llontop, Parul Sharma, Marcela Aguilera Flores, Shu Yang, Jill Pollock, Long Tian, Chenjie Huang, Steve Rideout, Lenwood S. Heath, Song Li, Boris A. Vinatzer

**Author notes:** These authors contributed equally (Marco E. Mechan Llontop, Parul Sharma, Marcela Aguilera Flores). Corresponding authors: Boris A. Vinatzer and Song Li, E-mail addresses.

## Abstract

Routine strain-level identification of plant pathogens directly from symptomatic tissue could significantly improve plant disease control and prevention. Here we tested the Oxford Nanopore Technologies (ONT) MinION™ sequencer for metagenomic sequencing of tomato plants either artificially inoculated with a known strain of the bacterial speck pathogen *Pseudomonas syringae* pv. *tomato* (*Pto*), or collected in the field and showing bacterial spot symptoms caused by either one of four *Xanthomonas* species. After species-level identification using ONT’s WIMP software and the third party tools Sourmash and MetaMaps, we used Sourmash and MetaMaps with a custom database of representative genomes of bacterial tomato pathogens to attempt strain-level identification. In parallel, each metagenome was assembled and the longest contigs were used as query with the genome-based microbial identification Web service LINbase. Both the read-based and assembly-based approaches correctly identified *Pto* strain T1 in the artificially inoculated samples. The pathogen strain in most field samples was identified as a member of *Xanthomonas perforans* group 2. This result was confirmed by whole genome sequencing of colonies isolated from one of the samples. Although in our case, metagenome-based pathogen identification at the strain-level was achieved, caution still needs to be exerted when interpreting strain-level results because of the challenges inherent to assigning reads to specific strains and the error rate of nanopore sequencing.
