## Supplementary Table 1 for "Strain-level identification of bacterial tomato pathogens directly from metagenomic sequences"

### Sheet: Sheet1
Supplementary Table 1. List of genomes of representative tomato pathogens and their close relatives used in the custom database with Sourmash and/or Metamaps
Strain name	Accession #	used for Sourmash	used for MetaMaps
Pseudomonas syringae pv. persicae CFBP 5846	NA	✓
Blood Disease Bacterium R229	PRJNA53877	✓
Pseudomonas syringae CC1594	NA	✓
Pseudomonas syringae CCV0450	NA	✓
Pseudomonas syringae CCV0461	NA	✓
Pseudomonas syringae CCV0502	NA	✓
Pseudomonas syringae CCV0611	NA	✓
Pseudomonas syringae CMO0008	NA	✓
Pseudomonas syringae CMO0041	NA	✓
Pseudomonas syringae CMW0021	NA	✓
Pseudomonas syringae CMW0036	NA	✓
Pseudomonas syringae CST0009	NA	✓
Pseudomonas syringae CST0076	NA	✓
Pseudomonas syringae CST0094	NA	✓
Pseudomonas syringae CSZ0223	NA	✓
Pseudomonas syringae CSZ0259	NA	✓
Pseudomonas syringae CSZ0279	NA	✓
Pseudomonas syringae CSZ0292	NA	✓
Pseudomonas syringae CSZ0720	NA	✓
Pseudomonas syringae pv. maculicola F1	NA	✓
Pseudomonas syringae GAW0101	NA	✓
Pseudomonas syringae GAW0193	NA	✓
Pseudomonas syringae GAW0209	NA	✓
Pseudomonas syringae GAW0231	NA	✓
Pseudomonas syringae GAW0236	NA	✓
Pseudomonas syringae pv. actinidiae ICMP 19079	GCA_000416605	✓	✓
Pseudomonas syringae pv. actinidiae ICMP 19096	GCA_000416645	✓	✓
Pseudomonas syringae pv. actinidiae ICMP 19070	GCA_000416685	✓	✓
Pseudomonas syringae pv. actinidiae ICMP 18804	GCA_000416905	✓	✓
Pseudomonas syringae pv. actinidiae MAFF 212056	GCA_001270005	✓
Clavibacter michiganensis subsp. Michiganensis CASJ007	GCA_002151045	✓
Clavibacter nebraskensis CFBP 7577	GCA_003576125	✓
Pseudomonas syringae pv. tomato DC3000	GCF_000007805	✓	✓
Ralstonia solanacearum GMI1000	GCF_000009125	✓	✓
Xanthomonas campestris pv. vesicatoria 85-10	GCF_000009165	✓	✓
Xanthomonas oryzae pv. oryzae MAFF 311018	GCF_000010025	✓	✓
Xanthomonas oryzae pv. oryzae PXO99A	GCF_000019585	✓	✓
Clavibacter michiganensis subsp. michiganensis NCPPB 382	GCF_000063485	✓	✓
Pseudomonas syringae pv. actinidiae str. M302091	GCF_000145865	✓	✓
Xanthomonas vasicola pv. vasculorum NCPPB 702	GCF_000159795	✓	✓
Ralstonia solanacearum UW551	GCF_000167955	✓	✓
Xanthomonas oryzae pv. oryzicola BLS256	GCF_000168315	✓	✓
Pseudomonas syringae pv. tomato T1	GCF_000172895	✓	✓
Xanthomonas citri pv. aurantifolii ICPB 11122	GCF_000175135	✓	✓
Xanthomonas citri pv. aurantifolii ICPB 10535	GCF_000175155	✓	✓
Pseudomonas syringae pv. tomato NCPPB 1108	GCF_000177495	✓	✓
Xanthomonas vesicatoria ATCC 35937	GCF_000192025	✓	✓
Xanthomonas perforans 91-118	GCF_000192045	✓	✓
Xanthomonas gardneri ATCC 19865	GCF_000192065	✓	✓
Ralstonia solanacearum MolK2	GCF_000212635	✓	✓
Xanthomonas oryzae X11-5A	GCF_000212755	✓	✓
Ralstonia solanacearum Po82	GCF_000215325	✓	✓
Ralstonia solanacearum Y45	GCF_000223115	✓	✓
Xanthomonas axonopodis pv. citrumelo F1	GCF_000225915	✓	✓
Pseudomonas syringae pv. actinidiae str. CRAFRU8.43	GCF_000233815	✓	✓
Pseudomonas syringae pv. theae NCPPB 2598	GCF_000245395	✓	✓
Pseudomonas syringae pv. actinidiae PA459	GCF_000245455	✓	✓
Xanthomonas citri pv. glycines 12-2	GCF_000259445	✓	✓
Xanthomonas axonopodis pv. manihotis UA303	GCF_000265565	✓	✓
Xanthomonas campestris pv. musacearum NCPPB 2005	GCF_000277875	✓	✓
Xanthomonas vasicola pv. vasculorum NCPPB 1326	GCF_000277995	✓	✓
Xanthomonas vasicola pv. vasculorum NCPPB 206	GCF_000278035	✓	✓
Xanthomonas vasicola pv. vasculorum NCPPB 895	GCF_000278075	✓	✓
Ralstonia solanacearum PSI07	GCF_000283475	✓	✓
Xanthomonas citri pv. punicae str. LMG 859	GCF_000285775	✓	✓
Xanthomonas arboricola pv. juglandis str. NCPPB 1447	GCF_000306055	✓	✓
Xanthomonas citri pv. malvacearum str. GSPB1386	GCF_000309905	✓	✓
Ralstonia solanacearum FJAT-91	GCF_000331875	✓	✓
Ralstonia solanacearum FJAT-1458	GCF_000331895	✓	✓
Pseudomonas syringae pv. actinidiae ICMP 18804	GCF_000344395	✓	✓
Pseudomonas syringae pv. actinidiae ICMP 18807	GCF_000344535	✓	✓
Ralstonia solanacearum FQY_4	GCF_000348545	✓	✓
Xanthomonas arboricola pv. corylina str. NCCB 100457	GCF_000355635	✓	✓
Xanthomonas fragariae LMG 25863	GCF_000376745	✓	✓
Pseudomonas syringae pv. actinidiae ICMP 19071	GCF_000416485	✓	✓
Pseudomonas syringae pv. actinidiae ICMP 19073	GCF_000416505	✓	✓
Ralstonia solanacearum CMR15	GCF_000427195	✓	✓
Pseudomonas syringae USA007	GCF_000452545	✓	✓
Pseudomonas syringae CC1630	GCF_000452625	✓	✓
Pseudomonas syringae CC1559	GCF_000452685	✓	✓
Pseudomonas avellanae CC1416	GCF_000452845	✓	✓
Pseudomonas syringae CC1544	GCF_000452905	✓	✓
Xanthomonas cassavae CFBP 4642	GCF_000454545	✓	✓
Xanthomonas euvesicatoria pv. alfalfae CFBP 3836	GCF_000488955	✓	✓
Xanthomonas hortorum pv. carotae str. M081	GCF_000505565	✓	✓
Xanthomonas oryzae pv. oryzicola MAI10	GCF_000507025	✓	✓
Xanthomonas oryzae pv. oryzae NAI8	GCF_000511585	✓	✓
Xanthomonas arboricola pv. pruni MAFF 301420	GCF_000521365	✓	✓
Ralstonia solanacearum P673	GCF_000525615	✓	✓
Xanthomonas arboricola 3004	GCF_000585435	✓	✓
Ralstonia solanacearum Rs-10-244	GCF_000671315	✓	✓
Ralstonia solanacearum Rs-09-161	GCF_000671335	✓	✓
Xanthomonas citri pv. viticola LMG 965	GCF_000723725	✓	✓
Xanthomonas arboricola pv. celebensis NCPPB 1630	GCF_000724915	✓	✓
Xanthomonas arboricola pv. celebensis NCPPB 1832	GCF_000724925	✓	✓
Xanthomonas euvesicatoria pv. allii CFBP 6369	GCF_000730305	✓	✓
Ralstonia solanacearum Strain: 23-10BR	GCF_000749995	✓
Xanthomonas cannabis pv. phaseoli Nyagatare	GCF_000764855	✓	✓
Xanthomonas campestris pv. arecae NCPPB 2649	GCF_000770355	✓	✓
Xanthomonas vasicola NCPPB 1241	GCF_000772695	✓	✓
Xanthomonas vasicola NCPPB 1396	GCF_000772725	✓
Xanthomonas phaseoli pv. phaseoli NCPPB 3035	GCF_000774035	✓	✓
Xanthomonas phaseoli pv. phaseoli NCPPB 1158	GCF_000775205	✓	✓
Clavibacter michiganensis CF11	GCF_000785165	✓
Xanthomonas phaseoli pv. phaseoli NCPPB 2064	GCF_000786995	✓	✓
Xanthomonas cannabis pv. cannabis NCPPB 2877	GCF_000802365	✓	✓
Xanthomonas cannabis pv. cannabis NCPPB 3753	GCF_000802405	✓	✓
Xanthomonas vesicatoria 53M	GCF_000803145	✓
Ralstonia solanacearum B50	GCF_000825785	✓
Ralstonia solanacearum Grenada 9-1	GCF_000825845	✓
Xanthomonas arboricola 17	GCF_000972745	✓	✓
Xanthomonas perforans Xp5-6	GCF_001009365	✓
Xanthomonas perforans Xp7-12	GCF_001009385	✓
Xanthomonas perforans Xp9-5	GCF_001009395	✓
Xanthomonas perforans GEV872	GCF_001009485	✓
Xanthomonas perforans Xp4-20	GCF_001009705	✓
Xanthomonas perforans Xp17-12	GCF_001009745	✓
Xanthomonas perforans TB9	GCF_001009955	✓
Xanthomonas perforans TB15	GCF_001010105	✓
Xanthomonas pisi DSM 18956	GCF_001010415	✓	✓
Xanthomonas arboricola pv. juglandis CFBP 2528	GCF_001013475	✓	✓
Xanthomonas arboricola CFBP 7634	GCF_001013485	✓	✓
Xanthomonas arboricola pv. juglandis CFBP 7179	GCF_001013495	✓	✓
Xanthomonas arboricola CFBP 7651	GCF_001013505	✓
Xanthomonas arboricola pv. juglandis Xaj 417	GCF_001237985	✓
Xanthomonas arboricola CFSAN033079	GCF_001264265	✓
Xanthomonas oryzae NCPPB 4346	GCF_001276975	✓
Clavibacter michiganensis subsp. capsici PF008	GCF_001280205	✓	✓
Pseudomonas syringae pv. maculicola H7608	GCF_001293925	✓	✓
Pseudomonas syringae pv. maculicola str. M6	GCF_001294165	✓	✓
Xanthomonas arboricola CITA 44	GCF_001306965	✓
Ralstonia solanacearum CFBP7014	GCF_001373255	✓
Ralstonia solanacearum CFBP3858	GCF_001373335	✓
Pseudomonas syringae pv. delphinii ICMP529	GCF_001400335	✓	✓
Pseudomonas syringae pv. philadelphi ICMP8903	GCF_001400595	✓	✓
Pseudomonas syringae pv. spinaceae ICMP16929	GCF_001401065	✓	✓
Pseudomonas syringae pv. viburni ICMP3963	GCF_001401175	✓	✓
Pseudomonas syringae pv. apii ICMP2814	GCF_001401385	✓	✓
Pseudomonas syringae pv. antirrhini ICMP4303	GCF_001401395	✓	✓
Pseudomonas syringae pv. berberidis ICMP4116	GCF_001401405	✓	✓
Xanthomonas phaseoli pv. dieffenbachiae LMG 25940	GCF_001401535	✓	✓
Xanthomonas citri LMG 7399	GCF_001401545	✓	✓
Xanthomonas euvesicatoria LMG 12749	GCF_001401675	✓	✓
Xanthomonas sp. Leaf131	GCF_001423495	✓	✓
Xanthomonas sp. Leaf148	GCF_001423585	✓	✓
Pseudomonas syringae ICMP 11292	GCF_001467365	✓	✓
Xanthomonas vesicatoria LMG 919	GCF_001469445	✓	✓
Ralstonia solanacearum Rs-T02	GCF_001484095	✓
Pseudomonas syringae pv. actinidifoliorum CFBP8043	GCF_001497495	✓
Pseudomonas syringae pv. actinidifoliorum CFBP8160	GCF_001497555	✓	✓
Pseudomonas syringae pv. avii CFBP 3846	GCF_001538095	✓	✓
Ralstonia solanacearum KACC 10722	GCF_001586135	✓	✓
Clavibacter michiganensis subsp. tessellarius DOAB 609	GCF_001618005	✓
Xanthomonas floridensis WHRI 8848	GCF_001642575	✓	✓
Xanthomonas arboricola pv. juglandis J303	GCF_001643295	✓	✓
Ralstonia solanacearum CIP120	GCF_001644795	✓
Ralstonia solanacearum P597	GCF_001644805	✓
Ralstonia solanacearum CFBP3059	GCF_001644855	✓
Ralstonia solanacearum UW757	GCF_001645725	✓
Xanthomonas nasturtii WHRI 8853	GCF_001660815	✓	✓
Xanthomonas arboricola CITA 124	GCF_001674995	✓
Xanthomonas arboricola CITA 14	GCF_001675005	✓
Xanthomonas euvesicatoria LMG 918	GCF_001691385	✓
Ralstonia solanacearum KACC10709	GCF_001708525	✓
Ralstonia solanacearum RD15	GCF_001854265	✓
Ralstonia solanacearum CaRs-Mep	GCF_001855495	✓	✓
Xanthomonas alfalfae GEV-Rose-07	GCF_001855615	✓	✓
Ralstonia solanacearum PSS4	GCF_001876985	✓
Ralstonia solanacearum OE1-1	GCF_001879565	✓	✓
Ralstonia solanacearum BBAC-C1	GCF_001901665	✓
Xanthomonas perforans LH3	GCF_001908855	✓
Xanthomonas oryzae pv. oryzae DXO-216	GCF_001927875	✓	✓
Xanthomonas campestris pv. azadirachtae LMG543	GCF_002019075	✓	✓
Xanthomonas axonopodis pv. bauhiniae LMG548	GCF_002019095	✓	✓
Xanthomonas axonopodis pv. cajani LMG558	GCF_002019105	✓	✓
Xanthomonas axonopodis pv. khayae LMG753	GCF_002019155	✓	✓
Xanthomonas campestris pv. leeana LMG9048	GCF_002019165	✓	✓
Xanthomonas axonopodis pv. melhusii LMG9050	GCF_002019215	✓	✓
Xanthomonas campestris pv. durantae LMG696	GCF_002019265	✓	✓
Xanthomonas campestris pv. vitistrifoliae LMG940	GCF_002019295	✓	✓
Xanthomonas campestris pv. vitiscarnosae LMG939	GCF_002019305	✓	✓
Xanthomonas campestris pv. vitiswoodrowii LMG954	GCF_002019335	✓	✓
Xanthomonas axonopodis pv. clitoriae LMG9045	GCF_002019345	✓	✓
Xanthomonas campestris pv. centellae LMG9044	GCF_002019395	✓	✓
Pseudomonas syringae pv. tomato PT23	GCF_002024925	✓	✓
Pseudomonas syringae pv. actinidiae C66	GCF_002111675	✓
Clavibacter michiganensis CASJ009	GCF_002150995	✓
Clavibacter michiganensis subsp. michiganensis CASJ005	GCF_002151055	✓
Clavibacter michiganensis subsp. michiganensis CA00001	GCF_002151105	✓	✓
Clavibacter michiganensis CFBP7576	GCF_002151115	✓
Clavibacter michiganensis CFBP8019	GCF_002151125	✓
Clavibacter michiganensis CFBP7494	GCF_002151165	✓
Clavibacter michiganensis CFBP8017	GCF_002151185	✓
Clavibacter michiganensis subsp. michiganensis CASJ008	GCF_002151305	✓
Clavibacter michiganensis subsp. michiganensis CASJ004	GCF_002159015	✓
Ralstonia solanacearum SEPPX05	GCF_002162015	✓
Pseudomonas syringae pv. actinidiae C15	GCF_002174975	✓
Pseudomonas syringae pv. actinidiae C17	GCF_002175005	✓
Xanthomonas vasicola pv. vasculorum SAM119	GCF_002191955	✓	✓
Xanthomonas citri pv. vignicola CFBP7111	GCF_002218245	✓	✓
Xanthomonas citri pv. vignicola CFBP7112	GCF_002218265	✓	✓
Xanthomonas citri pv. vignicola CFBP7113	GCF_002218285	✓	✓
Ralstonia solanacearum CQPS-1	GCF_002220465	✓
Clavibacter michiganensis subsp. tessellarius ATCC 33566	GCF_002240635	✓	✓
Ralstonia solanacearum UW25	GCF_002251695	✓
Xanthomonas hortorum B07-007	GCF_002285515	✓	✓
Pseudomonas syringae pv. actinidiae MAFF 212134	GCF_002310955	✓	✓
Clavibacter michiganensis AY1B3	GCF_002931135	✓
Clavibacter michiganensis AY1A6	GCF_002931155	✓
Clavibacter michiganensis AY1B2	GCF_002931175	✓
Clavibacter michiganensis Z002	GCF_002931295	✓
Clavibacter sp. 199	GCF_003384945	✓	✓
Clavibacter michiganensis subsp. californiensis CFBP 8216	GCF_003576155	✓	✓
Clavibacter michiganensis CFBP 7491	GCF_003576185	✓	✓
Clavibacter michiganensis CFBP 7493	GCF_003576195	✓	✓
Clavibacter michiganensis subsp. chilensis CFBP 8217	GCF_003576365	✓	✓
Clavibacter sp. CFBP 8616	GCF_003576415	✓	✓
Clavibacter michiganensis subsp. phaseoli CFBP 8627	GCF_003576445	✓	✓
Clavibacter michiganensis subsp. insidiosus CFBP 2404	GCF_003693415	✓	✓
Clavibacter michiganensis subsp. michiganensis CFBP 4999	GCF_003697295	✓
Xanthomonas bromi LMG947	GCF_900092025	✓	✓
Pseudomonas syringae BS2900	GCF_900107345	✓	✓
Pseudomonas syringae LAB0040	NA	✓
Pseudomonas syringae LAB0041	NA	✓
Pseudomonas syringae LAB0059	NA	✓
Pseudomonas syringae LAB0076	NA	✓
Pseudomonas syringae LAB0076	NA	✓
Pseudomonas syringae LAB0129	NA	✓
Ralstonia solanacearum FJAT-452	NA	✓
Ralstonia solanacearum FJAT-462	NA	✓
Ralstonia solanacearum CFBP2957	FP885897	✓
Pseudomonas syringae pv. maculicola M3		✓
Pseudomonas syringae pv. apii BS252		✓
Pseudomonas syringae pv. maculicola 795		✓
Pseudomonas syringae pv. persicae CFBP5143		✓
Ralstonia syzygii R24	PRJNA53879	✓
Campylobacter jejuni R14	NA	✓	✓
Pseudomonas syringae SZ003	NA	✓
Pseudomonas syringae SZ0134	NA	✓
Pseudomonas syringae SZ0135	NA	✓
Pseudomonas syringae SZ013	NA	✓
Pseudomonas syringae SZ014	NA	✓
Pseudomonas syringae SZB0006	NA	✓
Pseudomonas syringae SZB0033	NA	✓
Pseudomonas syringae SZB0065	NA	✓
