## Supplementary Table 3 for "Strain-level identification of bacterial tomato pathogens directly from metagenomic sequences"

### Sheet: Sheet1
Supplementary Table 3: Example run times for WIMP, Metamaps, and Sourmash.
	File Size	WIMP (min)	MetaMaps (Default)**	Sourmash*** (Default)**	MetaMaps (Custom)**	Sourmash*** (Custom)**
L-K40	8.00 GB	36h 30min	14hr 21min	35min	14hr 08min	8hr 4min
F1-bs	1.20 GB	33h 11min*	3hr 17min	8min	2hr 26min	9min
F4-bs	0.56 GB	33h 11min*	2hr 22min	7min	59min	2.5min
*WIMP processes all the barcodes at once; total run time here is for 7 barcodes
**Computation times for Metamaps and Sourmash are recorded based on the same resources used [128 GB memory and 32 cores]
***time for Sourmash includes computation of signatures of the metagenomes and classification
